# Ribosomes modulate transcriptome abundance via generalized frameshift and out-of-frame mRNA decay

**DOI:** 10.1101/2024.03.12.584696

**Authors:** Yujie Zhang, Lilit Nersisyan, Eliska Fürst, Ioannis Alexopoulos, Susanne Huch, Claudio Bassot, Elena Garre, Per Sunnerhagen, Ilaria Piazza, Vicent Pelechano

**Affiliations:** SciLifeLab, Department of Microbiology, Tumor and Cell Biology, Karolinska Institutet, Solna, 171 65, Sweden; Armenian Bioinformatics Institute, Yerevan, Armenia; Institute of Molecular Biology, National Academy of Sciences of Armenia, Yerevan, Armenia; Max Delbrück Center for Molecular Medicine in the Helmholtz Association (MDC Berlin), Berlin, Germany; Department of Laboratory Medicine, Institute of Biomedicine, Sahlgrenska Academy, Sahlgrenska Center for Cancer Research, University of Gothenburg, 41390 Gothenburg, Sweden; Department of Chemistry and Molecular Biology, University of Gothenburg 40530 Gothenburg, Sweden

**Keywords:** NMD, mRNA decay, frameshift, codon optimality, out-of-frame

## Abstract

Cells need to adapt their transcriptome to quickly match cellular needs in changing environments. mRNA abundance can be controlled by altering both its synthesis and decay. Here we show how, in response to poor nutritional conditions, the bulk of the *S. cerevisiae* transcriptome undergoes -1 ribosome frameshifts and experiences an accelerated out-of-frame co-translational mRNA decay. Using RNA metabolic labelling, we demonstrate that in poor nutritional conditions, NMD-dependent degradation represents at least one third of the total mRNA decay. We further characterize this mechanism and identify low codon optimality as a key factor for ribosomes to induce out-of-frame mRNA decay. Finally, we show that this phenomenon is conserved from bacteria to humans. Our work provides evidence for a direct regulatory feedback mechanism coupling protein demand with the control of mRNA abundance to limit cellular growth and expands the functional role of mRNA quality control.
