## Supplementary tables for "Ribosomes modulate transcriptome abundance via generalized frameshift and out-of-frame mRNA decay": Table S1 Medium composition.xlsx

### Sheet: Table1_medium_formula
Table S1 medium composition differences
Formula	Complete Supplement Mixture (CSM) mg/L	Mpbio SC mg/L
Adenine	10	21
L-Arginine	50	NA
L-Aspartic acid	80	85.6
L-Histidine HCl	20	85.6
L-Isoleucine	50	85.6
L-Leucine	100	173.4
L-Lysine HCl	50	85.6
L-Methionine	20	85.6
L-Phenylalanine	50	85.6
L-Threonine	100	85.6
L-Tryptophan	50	85.6
L-Tyrosine	50	85.6
Uracil	20	85.6
Valine	140	85.6
L-Alanine	NA	86.5
L-Arginine HCl	NA	85.6
L-Asparagine	NA	85.6
L-Cysteine	NA	NA
L-Cysteine HCl	NA	85.6
L-Glutamine	NA	85.6
L-Glutamic Acid	NA	85.6
Glycine	NA	85.6
L-Histidine	NA	NA
myo-Inosito	NA	85.6
L-Lysine	NA	NA
para-Aminobenzoic Acid	NA	8.6
L-Proline	NA	85.6
L-Serine	NA	85.6
TOTAL	790	2001.5
